# Hfq Globally Binds and Destabilizes the bound sRNAs and mRNAs in *Yersinia pestis*

**DOI:** 10.1101/487769

**Authors:** Yanping Han, Dong Chen, Yanfeng Yan, Hongduo Wang, Zizhong Liu, Yaqiang Xue, Ruifu Yang, Yi Zhang

## Abstract

Hfq is a ubiquitous Sm-like RNA binding protein in bacteria involved in physiological fitness and pathogenesis, while its *in vivo* binding natures still remain elusive. Here we reported the first study of the Hfq-bound RNAs map in *Yersinia pestis*, the causative agent of a kind of plague, by using Cross-Linking Immunoprecipitation coupled with deep sequencing (CLIP-Seq) approach. We show that Hfq binds over 80% mRNAs of *Y. pestis*, and also globally binds non-coding sRNAs encoded by the intergenic, antisense, and the 3’ regions of mRNAs. Hfq U-rich stretch is highly enriched in sRNAs, while motifs partially complementary to AGAAUAA and GGGGAUUA are enriched in both mRNAs and sRNAs. Hfq binding motifs are enriched at both terminal sites and in the gene body of mRNAs. Surprisingly, a large fraction of the sRNA and mRNA regions bound by Hfq and those downstream are destabilized, likely via a 5’P-activated RNase E degradation pathway and consistent with Hfq-facilitated sRNA-mRNA base-pairing and the coupled degradation in *Y. pestis*. These results together have presented a high-quality Hfq-RNA interaction map in *Y. pestis*, which should be important for further deciphering the regulatory role of Hfq-sRNAs in *Y. pestis*.

**AUTHOR SUMMARY:** Discovered in 1968 as an *Escherichia coli* host factor that was essential for replication of the bacteriophage Qβ, the Hfq protein is a ubiquitous and highly abundant RNA binding protein in many bacteria. Under the assistance of Hfq, small RNAs in bacteria play important role in regulating the stability and translation of mRNAs by base-pairing. In this study, we want to elucidate the Hfq assisted sRNA-mRNA regulation in *Yersinia pestis*. A global map of Hfq interaction sites in *Y. pestis* was obtained by sequencing of cDNAs converted from the Hfq-bound RNA fragments using UV cross-linking coupled immunoprecipitation technology. We demonstrate that Hfq could hundreds of sRNAs and the majority of mRNAs in living *Y. pestis*. The enriched binding motifs in sRNAs and mRNA are significantly complementary to each other, suggesting a general base-pairing mechanism for sRNA-mRNA interaction. The Hfq-bound sRNA and mRNA regions were both destabilized. The results suggest that Hfq binding facilitates sRNA-mRNA base-pairing and coordinates their degradation, which might enable Hfq to surveil the hemostasis of most mRNAs in bacteria.
