## Supplementary material for "Hfq Globally Binds and Destabilizes the bound sRNAs and mRNAs in *Yersinia pestis*"

### Sheet: Sheet1
	S7 Table sRNA table identified from the HFQ_Flag strain. The table merged the CLIP-Seq and RNA-Seq peaks as a union set.
	We align the sRNA sequence to the Rfam database by blastn to obtain an annotation with E-value 1e-3.
Chromosome	Start	End	Name	Length	Strand	Rfam	E-value	Score
NC_005810.1	27515	27821	Overlap_1	307	+	RF00084;CsrC;ACCC01000027.1/35586-35351	1e-05	50.1
NC_005810.1	134914	135364	Overlap_2	451	+	--	--	--
NC_005810.1	333530	333865	Overlap_3	336	+	--	--	--
NC_005810.1	388756	389151	Overlap_4	396	+	--	--	--
NC_005810.1	678391	678621	Overlap_5	231	+	--	--	--
NC_005810.1	822654	823077	Overlap_6	424	+	--	--	--
NC_005810.1	827905	828228	Overlap_7	324	+	--	--	--
NC_005810.1	856957	857082	Overlap_8	126	+	RF01854;Bacteria_large_SRP;FR718542.1/10801-10666	9e-60	228
NC_005810.1	980833	980930	Overlap_9	98	+	RF00033;MicF;AE017042.1/980831-980917	1e-36	151
NC_005810.1	984983	985413	Overlap_10	431	+	--	--	--
NC_005810.1	1027115	1027330	Overlap_11	216	+	RF02082;STnc540;ABWL02000006.1/379966-379793	0.0005	44.1
NC_005810.1	1119369	1119584	Overlap_12	216	+	--	--	--
NC_005810.1	1136975	1137351	Overlap_13	377	+	RF00023;tmRNA;ACCB01000029.1/9436-9055	1e-104	379
NC_005810.1	1292062	1292349	Overlap_14	288	+	--	--	--
NC_005810.1	1293508	1293724	Overlap_15	217	+	--	--	--
NC_005810.1	1639862	1640079	Overlap_16	218	+	--	--	--
NC_005810.1	1641044	1641324	Overlap_17	281	+	--	--	--
NC_005810.1	1761043	1761170	Overlap_18	128	+	--	--	--
NC_005810.1	1770680	1771020	Overlap_19	341	+	--	--	--
NC_005810.1	2191754	2192095	Overlap_20	342	+	--	--	--
NC_005810.1	2314401	2314789	Overlap_21	389	+	--	--	--
NC_005810.1	2491694	2491879	Overlap_22	186	+	--	--	--
NC_005810.1	2525634	2525757	Overlap_23	124	+	--	--	--
NC_005810.1	2700205	2700423	Overlap_24	219	+	--	--	--
NC_005810.1	2812635	2813109	Overlap_25	475	+	RF00083;GlmZ_SraJ;CP001593.1/3120346-3120543	1e-108	392
NC_005810.1	2989040	2989225	Overlap_26	186	+	--	--	--
NC_005810.1	3023313	3023512	Overlap_27	200	+	RF00112;CyaR_RyeE;AAYU01000004.1/182431-182518	2e-43	174
NC_005810.1	3133296	3133506	Overlap_28	211	+	RF00022;GcvB;CP002956.1/4489249-4489454	4e-91	333
NC_005810.1	3179192	3179307	Overlap_29	116	+	RF00079;OmrA-B;CP000668.1/1923438-1923344	4e-43	172
NC_005810.1	3213371	3213611	Overlap_30	241	+	--	--	--
NC_005810.1	3564827	3565057	Overlap_31	231	+	RF00083;GlmZ_SraJ;AAYR01000011.1/91962-91740	1e-118	424
NC_005810.1	3758498	3758869	Overlap_32	372	+	--	--	--
NC_005810.1	3997511	3997861	Overlap_33	351	+	RF00059;TPP;CP001235.1/1464644-1464892	3e-06	52
NC_005815.1	59711	60061	Overlap_34	351	+	--	--	--
NC_005815.1	100341	100538	Overlap_35	198	+	--	--	--
NC_005810.1	145355	145550	Overlap_36	196	-	--	--	--
NC_005810.1	234058	234404	Overlap_37	347	-	--	--	--
NC_005810.1	407249	407543	Overlap_38	295	-	--	--	--
NC_005810.1	856875	857257	Overlap_39	383	-	RF01854;Bacteria_large_SRP;AALD02000001.1/142178-141986	2e-72	272
NC_005810.1	938579	938889	Overlap_40	311	-	--	--	--
NC_005810.1	1165421	1165681	Overlap_41	261	-	--	--	--
NC_005810.1	1539579	1539938	Overlap_42	360	-	--	--	--
NC_005810.1	1664888	1665292	Overlap_43	405	-	--	--	--
NC_005810.1	1914991	1915268	Overlap_44	278	-	--	--	--
NC_005810.1	2298628	2298883	Overlap_45	256	-	--	--	--
NC_005810.1	2403761	2403962	Overlap_46	202	-	--	--	--
NC_005810.1	2417034	2417419	Overlap_47	386	-	RF02081;STnc550;AALF02000005.1/184940-184589	3e-87	321
NC_005810.1	2514793	2515178	Overlap_48	386	-	--	--	--
NC_005810.1	2539210	2539405	Overlap_49	196	-	RF01317;CRISPR-DR4;CP002457.1/731104-731077	2e-06	52
NC_005810.1	2959959	2960134	Overlap_50	176	-	--	--	--
NC_005810.1	3125721	3126039	Overlap_51	319	-	RF00018;CsrB;ABCD01000003.1/40722-40401	2e-180	630
NC_005810.1	3592464	3592598	Overlap_52	135	-	--	--	--
NC_005810.1	3729411	3729623	Overlap_53	213	-	--	--	--
NC_005810.1	3955089	3955266	Overlap_54	178	-	--	--	--
NC_005810.1	4010193	4010421	Overlap_55	229	-	--	--	--
NC_005810.1	4236316	4236727	Overlap_56	412	-	--	--	--
NC_005810.1	4241734	4242079	Overlap_57	346	-	RF00506;Thr_leader;CP002774.1/690186-690304	2e-29	129
NC_005810.1	4252368	4252632	Overlap_58	265	-	--	--	--
NC_005810.1	4267905	4268223	Overlap_59	319	-	--	--	--
NC_005810.1	4327248	4327626	Overlap_60	379	-	RF00010;RNaseP_bact_a;ADCU01000021.1/25470-25093	8e-180	628
NC_005810.1	4519757	4519940	Overlap_61	184	-	--	--	--
NC_005810.1	4546785	4546935	Overlap_62	151	-	--	--	--
NC_005813.1	3543	3640	Overlap_63	98	-	RF00042;CopA;CACV01000013.1/35390-35479	5e-45	178
NC_005813.1	45115	45505	Overlap_64	391	-	--	--	--
NC_005815.1	78760	78945	Overlap_65	186	-	--	--	--
NC_005815.1	105049	105479	Overlap_66	431	-	--	--	--
NC_005810.1	1877940	1878215	Overlap_67	276	+	--	--	--
NC_005810.1	1973684	1974149	Overlap_68	466	+	--	--	--
NC_005810.1	2175983	2176326	Overlap_69	344	+	--	--	--
NC_005810.1	2460455	2460931	Overlap_70	477	+	--	--	--
NC_005810.1	2534530	2534601	Overlap_71	72	+	--	--	--
NC_005810.1	2642901	2643056	Overlap_72	156	+	--	--	--
NC_005810.1	3149981	3150364	Overlap_73	384	+	--	--	--
NC_005810.1	3850953	3851338	Overlap_74	386	+	--	--	--
NC_005810.1	4334189	4334319	Overlap_75	131	+	RF00081;ArcZ;AAYT01000029.1/24666-24561	1e-46	184
NC_005813.1	26437	26740	Overlap_76	304	+	--	--	--
NC_005813.1	30298	30693	Overlap_77	396	+	--	--	--
NC_005810.1	157891	158206	Overlap_78	316	-	--	--	--
NC_005810.1	410986	411078	Overlap_79	93	-	RF00078;MicA;AAUB01000175.1/3301-3230	3e-31	133
NC_005810.1	568206	568544	Overlap_80	339	-	--	--	--
NC_005810.1	1331955	1332260	Overlap_81	306	-	--	--	--
NC_005810.1	1559562	1559876	Overlap_82	315	-	--	--	--
NC_005810.1	1592172	1592356	Overlap_83	185	-	RF00514;His_leader;AAYS01000008.1/115313-115442	4e-38	157
NC_005810.1	1867867	1868169	Overlap_84	303	-	--	--	--
NC_005810.1	1969621	1969822	Overlap_85	202	-	--	--	--
NC_005810.1	2425362	2425828	Overlap_86	467	-	RF00005;tRNA;CP002005.1/441374-441301	6e-24	111
NC_005810.1	2942527	2942775	Overlap_87	249	-	--	--	--
NC_005810.1	3561673	3561971	Overlap_88	299	-	--	--	--
NC_005810.1	4207985	4208347	Overlap_89	363	-	--	--	--
NC_005813.1	8875	9165	Overlap_90	291	-	--	--	--
NC_005814.1	21380	21635	Overlap_91	256	-	--	--	--
NC_005816.1	3695	3975	Overlap_92	281	-	--	--	--
NC_005816.1	6411	6724	Overlap_93	314	-	--	--	--
NC_005810.1	25681	25791	CLIP_Peak_7	111	+	RF00021;Spot_42;BABY01000056.1/6488-6604	4e-40	163
NC_005810.1	56149	56284	CLIP_Peak_14	136	+	--	--	--
NC_005810.1	66479	66694	CLIP_Peak_20	216	+	--	--	--
NC_005810.1	72315	72430	CLIP_Peak_23	116	+	--	--	--
NC_005810.1	145695	145810	CLIP_Peak_45	116	+	--	--	--
NC_005810.1	287976	288091	CLIP_Peak_108	116	+	--	--	--
NC_005810.1	333239	333504	CLIP_Peak_121	266	+	--	--	--
NC_005810.1	347002	347117	CLIP_Peak_128	116	+	--	--	--
NC_005810.1	356692	356807	CLIP_Peak_129	116	+	--	--	--
NC_005810.1	487341	487436	CLIP_Peak_152	96	+	--	--	--
NC_005810.1	488042	488177	CLIP_Peak_153	136	+	--	--	--
NC_005810.1	506006	506126	CLIP_Peak_160	121	+	--	--	--
NC_005810.1	559826	560056	CLIP_Peak_168	231	+	--	--	--
NC_005810.1	609157	609252	CLIP_Peak_194	96	+	--	--	--
NC_005810.1	650295	650380	CLIP_Peak_211	86	+	--	--	--
NC_005810.1	763702	763847	CLIP_Peak_238	146	+	--	--	--
NC_005810.1	776533	776653	CLIP_Peak_245	121	+	--	--	--
NC_005810.1	796753	796983	CLIP_Peak_255	231	+	--	--	--
NC_005810.1	834029	834194	CLIP_Peak_267	166	+	--	--	--
NC_005810.1	854298	854498	CLIP_Peak_276	201	+	--	--	--
NC_005810.1	859157	859327	CLIP_Peak_280	171	+	--	--	--
NC_005810.1	879842	880177	CLIP_Peak_293	336	+	RF01707;JUMPstart;HQ388391.1/154-192	5e-08	58
NC_005810.1	888248	888398	CLIP_Peak_298	151	+	--	--	--
NC_005810.1	936441	936631	CLIP_Peak_308	191	+	RF01796;frnS;CP000901.1/2507910-2508030	4e-07	54
NC_005810.1	979153	979313	CLIP_Peak_316	161	+	--	--	--
NC_005810.1	984513	984953	CLIP_Peak_320	441	+	--	--	--
NC_005810.1	1007125	1007225	CLIP_Peak_330	101	+	--	--	--
NC_005810.1	1039352	1039477	CLIP_Peak_340	126	+	--	--	--
NC_005810.1	1055367	1055632	CLIP_Peak_342	266	+	--	--	--
NC_005810.1	1082378	1082668	CLIP_Peak_345	291	+	--	--	--
NC_005810.1	1082744	1082854	CLIP_Peak_346	111	+	--	--	--
NC_005810.1	1115705	1115795	CLIP_Peak_350	91	+	--	--	--
NC_005810.1	1169052	1169137	CLIP_Peak_365	86	+	--	--	--
NC_005810.1	1246176	1246281	CLIP_Peak_387	106	+	--	--	--
NC_005810.1	1271982	1272077	CLIP_Peak_389	96	+	--	--	--
NC_005810.1	1282207	1282332	CLIP_Peak_393	126	+	RF02084;STnc130;AFAT01000116.1/8009-8152	3e-10	63.9
NC_005810.1	1337373	1337573	CLIP_Peak_404	201	+	RF01859;Phe_leader;ACNT01000028.1/6856-6983	1e-13	75.8
NC_005810.1	1382179	1382269	CLIP_Peak_419	91	+	RF00110;RybB;ADCU01000001.1/671282-671202	9e-22	101
NC_005810.1	1384952	1385057	CLIP_Peak_421	106	+	--	--	--
NC_005810.1	1386650	1386790	CLIP_Peak_422	141	+	--	--	--
NC_005810.1	1388342	1388472	CLIP_Peak_424	131	+	--	--	--
NC_005810.1	1439367	1439447	CLIP_Peak_432	81	+	--	--	--
NC_005810.1	1447671	1447826	CLIP_Peak_436	156	+	--	--	--
NC_005810.1	1551345	1551430	CLIP_Peak_452	86	+	--	--	--
NC_005810.1	1584684	1584779	CLIP_Peak_466	96	+	--	--	--
NC_005810.1	1600587	1600662	CLIP_Peak_470	76	+	RF01317;CRISPR-DR4;AFWW01000003.1/272749-272776	2e-06	50.1
NC_005810.1	1603665	1603785	CLIP_Peak_472	121	+	RF02082;STnc540;ABWL02000006.1/379966-379793	4e-09	60
NC_005810.1	1644331	1644526	CLIP_Peak_485	196	+	--	--	--
NC_005810.1	1645459	1645589	CLIP_Peak_486	131	+	--	--	--
NC_005810.1	1763586	1763711	CLIP_Peak_505	126	+	--	--	--
NC_005810.1	1797006	1797126	CLIP_Peak_516	121	+	--	--	--
NC_005810.1	1881840	1881990	CLIP_Peak_541	151	+	--	--	--
NC_005810.1	1897133	1897463	CLIP_Peak_544	331	+	RF01796;frnS;CP000901.1/2507910-2508030	1e-05	50.1
NC_005810.1	1965025	1965155	CLIP_Peak_560	131	+	--	--	--
NC_005810.1	1987979	1988109	CLIP_Peak_565	131	+	--	--	--
NC_005810.1	1998688	1998783	CLIP_Peak_567	96	+	--	--	--
NC_005810.1	2017132	2017492	CLIP_Peak_570	361	+	--	--	--
NC_005810.1	2033650	2033780	CLIP_Peak_574	131	+	--	--	--
NC_005810.1	2069126	2069256	CLIP_Peak_576	131	+	--	--	--
NC_005810.1	2105099	2105469	CLIP_Peak_587	371	+	--	--	--
NC_005810.1	2130926	2131121	CLIP_Peak_596	196	+	--	--	--
NC_005810.1	2283739	2283929	CLIP_Peak_645	191	+	--	--	--
NC_005810.1	2338383	2338458	CLIP_Peak_660	76	+	--	--	--
NC_005810.1	2417370	2417545	CLIP_Peak_685	176	+	RF02081;STnc550;AALE02000002.1/230683-231046	2e-18	91.7
NC_005810.1	2444473	2444573	CLIP_Peak_692	101	+	RF00034;RprA;CP000950.1/2045924-2045815	3e-43	172
NC_005810.1	2491846	2491966	CLIP_Peak_703	121	+	RF02084;STnc130;AFAT01000116.1/8009-8152	7e-08	56
NC_005810.1	2499247	2499377	CLIP_Peak_704	131	+	RF01859;Phe_leader;ACNT01000028.1/6856-6983	2e-14	77.8
NC_005810.1	2508316	2508476	CLIP_Peak_705	161	+	RF00040;rne5;AF259267.1/37-374	2e-86	317
NC_005810.1	2514916	2515011	CLIP_Peak_708	96	+	--	--	--
NC_005810.1	2604562	2604642	CLIP_Peak_720	81	+	--	--	--
NC_005810.1	2704893	2705188	CLIP_Peak_730	296	+	--	--	--
NC_005810.1	2727575	2727750	CLIP_Peak_731	176	+	--	--	--
NC_005810.1	2737830	2738280	CLIP_Peak_736	451	+	--	--	--
NC_005810.1	2738686	2738831	CLIP_Peak_737	146	+	--	--	--
NC_005810.1	2744983	2745128	CLIP_Peak_744	146	+	--	--	--
NC_005810.1	2774103	2774318	CLIP_Peak_753	216	+	--	--	--
NC_005810.1	2891725	2891885	CLIP_Peak_788	161	+	RF00391;RtT;FR718606.1/6114-6005	4e-16	83.8
NC_005810.1	2901554	2901729	CLIP_Peak_793	176	+	--	--	--
NC_005810.1	2919313	2919398	CLIP_Peak_797	86	+	--	--	--
NC_005810.1	3166163	3166258	CLIP_Peak_845	96	+	--	--	--
NC_005810.1	3240092	3240197	CLIP_Peak_870	106	+	--	--	--
NC_005810.1	3289048	3289128	CLIP_Peak_882	81	+	--	--	--
NC_005810.1	3310936	3311126	CLIP_Peak_891	191	+	--	--	--
NC_005810.1	3398762	3398852	CLIP_Peak_906	91	+	--	--	--
NC_005810.1	3403915	3403995	CLIP_Peak_909	81	+	--	--	--
NC_005810.1	3412373	3412468	CLIP_Peak_913	96	+	RF00519;suhB;CP000691.1/75931-75862	0.0008	42.1
NC_005810.1	3546036	3546101	CLIP_Peak_939	66	+	--	--	--
NC_005810.1	3640568	3640713	CLIP_Peak_967	146	+	--	--	--
NC_005810.1	3650699	3650819	CLIP_Peak_972	121	+	--	--	--
NC_005810.1	3742101	3742191	CLIP_Peak_993	91	+	--	--	--
NC_005810.1	3776375	3776465	CLIP_Peak_997	91	+	--	--	--
NC_005810.1	3848395	3848500	CLIP_Peak_1007	106	+	--	--	--
NC_005810.1	3848546	3848681	CLIP_Peak_1008	136	+	--	--	--
NC_005810.1	3849840	3849935	CLIP_Peak_1009	96	+	--	--	--
NC_005810.1	3927933	3928028	CLIP_Peak_1019	96	+	--	--	--
NC_005810.1	3997812	3998082	CLIP_Peak_1029	271	+	--	--	--
NC_005810.1	4004322	4004397	CLIP_Peak_1032	76	+	--	--	--
NC_005810.1	4107057	4107177	CLIP_Peak_1053	121	+	RF00013;6S;BX936398.1/3749921-3750103	2e-36	151
NC_005810.1	4282544	4282689	CLIP_Peak_1074	146	+	--	--	--
NC_005810.1	4439734	4439824	CLIP_Peak_1111	91	+	RF01859;Phe_leader;ACNT01000028.1/6856-6983	5e-14	75.8
NC_005810.1	4470163	4470408	CLIP_Peak_1115	246	+	--	--	--
NC_005810.1	4506778	4506898	CLIP_Peak_1118	121	+	--	--	--
NC_005813.1	3469	3624	CLIP_Peak_1131	156	+	RF00042;CopA;CACV01000013.1/35390-35479	2e-36	151
NC_005813.1	41872	41982	CLIP_Peak_1148	111	+	--	--	--
NC_005813.1	49493	49738	CLIP_Peak_1151	246	+	--	--	--
NC_005813.1	49974	50344	CLIP_Peak_1152	371	+	--	--	--
NC_005813.1	66991	67081	CLIP_Peak_1160	91	+	--	--	--
NC_005815.1	78637	78767	CLIP_Peak_1182	131	+	--	--	--
NC_005816.1	1921	2366	CLIP_Peak_1188	446	+	RF01796;frnS;CP000901.1/2507910-2508030	1e-09	63.9
NC_005816.1	3343	3423	CLIP_Peak_1189	81	+	--	--	--
NC_005816.1	3961	4056	CLIP_Peak_1190	96	+	RF00106;RNAI;AAYV01000031.1/8696-8590	2e-47	186
NC_005816.1	9141	9416	CLIP_Peak_1194	276	+	--	--	--
NC_005810.1	32795	32865	CLIP_Peak_1207	71	-	--	--	--
NC_005810.1	66522	66652	CLIP_Peak_1217	131	-	--	--	--
NC_005810.1	100118	100243	CLIP_Peak_1225	126	-	--	--	--
NC_005810.1	308741	308831	CLIP_Peak_1284	91	-	--	--	--
NC_005810.1	503169	503284	CLIP_Peak_1311	116	-	--	--	--
NC_005810.1	511580	511725	CLIP_Peak_1312	146	-	--	--	--
NC_005810.1	515419	515564	CLIP_Peak_1313	146	-	--	--	--
NC_005810.1	559875	560100	CLIP_Peak_1328	226	-	--	--	--
NC_005810.1	759094	759184	CLIP_Peak_1362	91	-	--	--	--
NC_005810.1	852217	852342	CLIP_Peak_1378	126	-	--	--	--
NC_005810.1	877728	877888	CLIP_Peak_1387	161	-	--	--	--
NC_005810.1	907019	907134	CLIP_Peak_1391	116	-	--	--	--
NC_005810.1	916181	916401	CLIP_Peak_1397	221	-	RF00081;ArcZ;AM286415.1/4074047-4074148	1e-07	56
NC_005810.1	938901	938971	CLIP_Peak_1400	71	-	--	--	--
NC_005810.1	949571	949796	CLIP_Peak_1405	226	-	--	--	--
NC_005810.1	970542	970627	CLIP_Peak_1412	86	-	--	--	--
NC_005810.1	1017126	1017271	CLIP_Peak_1428	146	-	RF02030;tp2;AALD02000021.1/18257-18386	0.0003	44.1
NC_005810.1	1044489	1044579	CLIP_Peak_1435	91	-	--	--	--
NC_005810.1	1082764	1082919	CLIP_Peak_1447	156	-	--	--	--
NC_005810.1	1119313	1119413	CLIP_Peak_1467	101	-	--	--	--
NC_005810.1	1156228	1156468	CLIP_Peak_1482	241	-	--	--	--
NC_005810.1	1158761	1158901	CLIP_Peak_1483	141	-	--	--	--
NC_005810.1	1180741	1180966	CLIP_Peak_1492	226	-	--	--	--
NC_005810.1	1202862	1202952	CLIP_Peak_1496	91	-	--	--	--
NC_005810.1	1208261	1208536	CLIP_Peak_1499	276	-	--	--	--
NC_005810.1	1237494	1237584	CLIP_Peak_1504	91	-	--	--	--
NC_005810.1	1268815	1268955	CLIP_Peak_1515	141	-	--	--	--
NC_005810.1	1370204	1370284	CLIP_Peak_1553	81	-	--	--	--
NC_005810.1	1434919	1435044	CLIP_Peak_1565	126	-	--	--	--
NC_005810.1	1450671	1450816	CLIP_Peak_1569	146	-	--	--	--
NC_005810.1	1600111	1600571	CLIP_Peak_1595	461	-	--	--	--
NC_005810.1	1610555	1610675	CLIP_Peak_1597	121	-	--	--	--
NC_005810.1	1644269	1644384	CLIP_Peak_1607	116	-	--	--	--
NC_005810.1	1671702	1671787	CLIP_Peak_1614	86	-	--	--	--
NC_005810.1	1746564	1746779	CLIP_Peak_1627	216	-	--	--	--
NC_005810.1	1749477	1749907	CLIP_Peak_1628	431	-	--	--	--
NC_005810.1	1750453	1750593	CLIP_Peak_1629	141	-	--	--	--
NC_005810.1	1756202	1756312	CLIP_Peak_1630	111	-	RF00101;SraC_RyeA;AAOS02000016.1/53797-53651	4e-52	202
NC_005810.1	1770970	1771115	CLIP_Peak_1644	146	-	--	--	--
NC_005810.1	1781092	1781477	CLIP_Peak_1647	386	-	--	--	--
NC_005810.1	1877838	1877938	CLIP_Peak_1672	101	-	--	--	--
NC_005810.1	1885905	1886025	CLIP_Peak_1674	121	-	--	--	--
NC_005810.1	1971446	1971596	CLIP_Peak_1695	151	-	--	--	--
NC_005810.1	1976099	1976204	CLIP_Peak_1699	106	-	--	--	--
NC_005810.1	1980264	1980379	CLIP_Peak_1702	116	-	RF01766;cspA;AALF02000046.1/12420-12862	6e-05	46.1
NC_005810.1	2051088	2051358	CLIP_Peak_1706	271	-	--	--	--
NC_005810.1	2105243	2105448	CLIP_Peak_1711	206	-	--	--	--
NC_005810.1	2196523	2196628	CLIP_Peak_1737	106	-	--	--	--
NC_005810.1	2222951	2223051	CLIP_Peak_1743	101	-	--	--	--
NC_005810.1	2250755	2250930	CLIP_Peak_1750	176	-	--	--	--
NC_005810.1	2258658	2258793	CLIP_Peak_1754	136	-	--	--	--
NC_005810.1	2270814	2270934	CLIP_Peak_1757	121	-	--	--	--
NC_005810.1	2351182	2351287	CLIP_Peak_1772	106	-	--	--	--
NC_005810.1	2372668	2372798	CLIP_Peak_1782	131	-	--	--	--
NC_005810.1	2385420	2385525	CLIP_Peak_1788	106	-	RF00057;RyhB;FP236842.1/3780216-3780152	3e-19	93.7
NC_005810.1	2393228	2393353	CLIP_Peak_1790	126	-	--	--	--
NC_005810.1	2431341	2431626	CLIP_Peak_1800	286	-	--	--	--
NC_005810.1	2512355	2512580	CLIP_Peak_1854	226	-	--	--	--
NC_005810.1	2665082	2665192	CLIP_Peak_1902	111	-	--	--	--
NC_005810.1	2683791	2683886	CLIP_Peak_1913	96	-	--	--	--
NC_005810.1	2812988	2813098	CLIP_Peak_1934	111	-	--	--	--
NC_005810.1	2821196	2821311	CLIP_Peak_1935	116	-	--	--	--
NC_005810.1	2901629	2901779	CLIP_Peak_1944	151	-	--	--	--
NC_005810.1	2915423	2915528	CLIP_Peak_1948	106	-	--	--	--
NC_005810.1	2963859	2964084	CLIP_Peak_1966	226	-	--	--	--
NC_005810.1	2977535	2977660	CLIP_Peak_1971	126	-	--	--	--
NC_005810.1	2988371	2988446	CLIP_Peak_1976	76	-	--	--	--
NC_005810.1	3223074	3223214	CLIP_Peak_2035	141	-	--	--	--
NC_005810.1	3237534	3237679	CLIP_Peak_2040	146	-	--	--	--
NC_005810.1	3285432	3285702	CLIP_Peak_2043	271	-	--	--	--
NC_005810.1	3491736	3491821	CLIP_Peak_2105	86	-	--	--	--
NC_005810.1	3657206	3657356	CLIP_Peak_2137	151	-	--	--	--
NC_005810.1	3693367	3693507	CLIP_Peak_2151	141	-	--	--	--
NC_005810.1	3852279	3852439	CLIP_Peak_2176	161	-	--	--	--
NC_005810.1	3927933	3928033	CLIP_Peak_2182	101	-	--	--	--
NC_005810.1	3972064	3972254	CLIP_Peak_2188	191	-	--	--	--
NC_005810.1	3997132	3997322	CLIP_Peak_2196	191	-	--	--	--
NC_005810.1	4138473	4138563	CLIP_Peak_2260	91	-	--	--	--
NC_005810.1	4141467	4141582	CLIP_Peak_2262	116	-	RF00512;Leu_leader;AALF02000001.1/19473-19327	1e-36	151
NC_005810.1	4155963	4156063	CLIP_Peak_2265	101	-	RF00534;SgrS;AALC02000002.1/1465-1346	4e-12	69.9
NC_005810.1	4337984	4338179	CLIP_Peak_2351	196	-	--	--	--
NC_005810.1	4382493	4382648	CLIP_Peak_2370	156	-	--	--	--
NC_005810.1	4382759	4382859	CLIP_Peak_2371	101	-	--	--	--
NC_005810.1	4509930	4510065	CLIP_Peak_2392	136	-	--	--	--
NC_005810.1	4519066	4519141	CLIP_Peak_2394	76	-	--	--	--
NC_005810.1	4521057	4521177	CLIP_Peak_2396	121	-	--	--	--
NC_005810.1	4526191	4526271	CLIP_Peak_2398	81	-	--	--	--
NC_005810.1	4594900	4595065	CLIP_Peak_2436	166	-	--	--	--
NC_005813.1	10879	10999	CLIP_Peak_2441	121	-	--	--	--
NC_005813.1	11120	11250	CLIP_Peak_2442	131	-	--	--	--
NC_005813.1	13882	13977	CLIP_Peak_2443	96	-	--	--	--
NC_005813.1	15450	15590	CLIP_Peak_2444	141	-	--	--	--
NC_005813.1	25451	25546	CLIP_Peak_2457	96	-	--	--	--
NC_005813.1	25567	25782	CLIP_Peak_2458	216	-	--	--	--
NC_005814.1	20758	20953	CLIP_Peak_2480	196	-	--	--	--
NC_005815.1	38403	38478	CLIP_Peak_2485	76	-	--	--	--
NC_005815.1	50037	50242	CLIP_Peak_2487	206	-	--	--	--
NC_005815.1	72778	72868	CLIP_Peak_2492	91	-	--	--	--
NC_005815.1	78479	78649	CLIP_Peak_2494	171	-	--	--	--
NC_005815.1	98013	98193	CLIP_Peak_2497	181	-	--	--	--
NC_005815.1	105492	105697	CLIP_Peak_2500	206	-	--	--	--
NC_005816.1	1901	2301	CLIP_Peak_2501	401	-	RF01796;frnS;CP000901.1/2507910-2508030	1e-09	63.9
NC_005816.1	2769	2839	CLIP_Peak_2502	71	-	--	--	--
NC_005816.1	8550	8635	CLIP_Peak_2508	86	-	--	--	--
NC_005816.1	8716	8951	CLIP_Peak_2509	236	-	--	--	--
NC_005816.1	9057	9162	CLIP_Peak_2510	106	-	--	--	--
NC_005816.1	9403	9498	CLIP_Peak_2511	96	-	--	--	--
NC_005810.1	47197	47347	CLIP_Peak_13	151	+	--	--	--
NC_005810.1	58954	59119	CLIP_Peak_16	166	+	--	--	--
NC_005810.1	97714	97964	CLIP_Peak_34	251	+	--	--	--
NC_005810.1	142330	142450	CLIP_Peak_44	121	+	--	--	--
NC_005810.1	151505	151685	CLIP_Peak_48	181	+	--	--	--
NC_005810.1	255658	255973	CLIP_Peak_94	316	+	--	--	--
NC_005810.1	469943	470073	CLIP_Peak_146	131	+	--	--	--
NC_005810.1	580732	581027	CLIP_Peak_178	296	+	--	--	--
NC_005810.1	618418	618778	CLIP_Peak_197	361	+	--	--	--
NC_005810.1	698527	698872	CLIP_Peak_221	346	+	--	--	--
NC_005810.1	721102	721272	CLIP_Peak_230	171	+	--	--	--
NC_005810.1	759647	759922	CLIP_Peak_237	276	+	--	--	--
NC_005810.1	784066	784211	CLIP_Peak_250	146	+	--	--	--
NC_005810.1	907800	907920	CLIP_Peak_301	121	+	RF00368;sroB;AALE02000006.1/213519-213600	1e-21	101
NC_005810.1	913292	913417	CLIP_Peak_303	126	+	--	--	--
NC_005810.1	927328	927528	CLIP_Peak_307	201	+	--	--	--
NC_005810.1	1012879	1013089	CLIP_Peak_332	211	+	--	--	--
NC_005810.1	1021205	1021330	CLIP_Peak_333	126	+	--	--	--
NC_005810.1	1109366	1109651	CLIP_Peak_349	286	+	RF00391;RtT;AAYT01000002.1/542731-542599	5e-63	240
NC_005810.1	1372872	1373017	CLIP_Peak_417	146	+	--	--	--
NC_005810.1	1436303	1436483	CLIP_Peak_429	181	+	--	--	--
NC_005810.1	1455778	1456078	CLIP_Peak_439	301	+	--	--	--
NC_005810.1	1532290	1532385	CLIP_Peak_445	96	+	--	--	--
NC_005810.1	1532832	1533002	CLIP_Peak_446	171	+	--	--	--
NC_005810.1	1548620	1548795	CLIP_Peak_450	176	+	--	--	--
NC_005810.1	1549636	1549741	CLIP_Peak_451	106	+	--	--	--
NC_005810.1	1551631	1552071	CLIP_Peak_453	441	+	--	--	--
NC_005810.1	1594154	1594454	CLIP_Peak_469	301	+	--	--	--
NC_005810.1	1632229	1632309	CLIP_Peak_477	81	+	--	--	--
NC_005810.1	1632365	1632575	CLIP_Peak_478	211	+	--	--	--
NC_005810.1	1680615	1680755	CLIP_Peak_493	141	+	RF00391;RtT;BAAW01005899.1/1179-1037	2e-11	67.9
NC_005810.1	1756105	1756240	CLIP_Peak_502	136	+	RF00101;SraC_RyeA;AAOS02000016.1/53797-53651	5e-09	60
NC_005810.1	1776186	1776351	CLIP_Peak_511	166	+	--	--	--
NC_005810.1	1828251	1828671	CLIP_Peak_520	421	+	--	--	--
NC_005810.1	1930766	1930996	CLIP_Peak_554	231	+	--	--	--
NC_005810.1	2089695	2089800	CLIP_Peak_581	106	+	RF02223;sX4;AERA01017288.1/739-925	1e-08	58
NC_005810.1	2109443	2109613	CLIP_Peak_588	171	+	--	--	--
NC_005810.1	2214568	2214768	CLIP_Peak_624	201	+	--	--	--
NC_005810.1	2263638	2263883	CLIP_Peak_642	246	+	--	--	--
NC_005810.1	2331235	2331400	CLIP_Peak_659	166	+	--	--	--
NC_005810.1	2352136	2352216	CLIP_Peak_664	81	+	--	--	--
NC_005810.1	2414383	2414478	CLIP_Peak_681	96	+	--	--	--
NC_005810.1	2474329	2474469	CLIP_Peak_698	141	+	--	--	--
NC_005810.1	2530285	2530360	CLIP_Peak_713	76	+	--	--	--
NC_005810.1	2592169	2592329	CLIP_Peak_719	161	+	--	--	--
NC_005810.1	2658641	2658971	CLIP_Peak_724	331	+	--	--	--
NC_005810.1	2877966	2878121	CLIP_Peak_785	156	+	--	--	--
NC_005810.1	2931896	2932101	CLIP_Peak_798	206	+	--	--	--
NC_005810.1	2936854	2937019	CLIP_Peak_799	166	+	--	--	--
NC_005810.1	3024869	3025144	CLIP_Peak_820	276	+	--	--	--
NC_005810.1	3169106	3169216	CLIP_Peak_846	111	+	--	--	--
NC_005810.1	3225142	3225347	CLIP_Peak_867	206	+	--	--	--
NC_005810.1	3309920	3310135	CLIP_Peak_890	216	+	--	--	--
NC_005810.1	3331110	3331215	CLIP_Peak_902	106	+	--	--	--
NC_005810.1	3403389	3403579	CLIP_Peak_908	191	+	--	--	--
NC_005810.1	3456980	3457205	CLIP_Peak_917	226	+	--	--	--
NC_005810.1	3492380	3492625	CLIP_Peak_923	246	+	--	--	--
NC_005810.1	3606858	3607268	CLIP_Peak_956	411	+	--	--	--
NC_005810.1	3654642	3654872	CLIP_Peak_974	231	+	--	--	--
NC_005810.1	3819510	3819665	CLIP_Peak_1005	156	+	--	--	--
NC_005810.1	3850792	3850877	CLIP_Peak_1010	86	+	--	--	--
NC_005810.1	3923251	3923396	CLIP_Peak_1018	146	+	--	--	--
NC_005810.1	3987526	3987666	CLIP_Peak_1026	141	+	--	--	--
NC_005810.1	4058646	4058736	CLIP_Peak_1049	91	+	--	--	--
NC_005810.1	4327626	4327791	CLIP_Peak_1078	166	+	--	--	--
NC_005810.1	4591934	4592189	CLIP_Peak_1130	256	+	--	--	--
NC_005813.1	21420	21510	CLIP_Peak_1136	91	+	--	--	--
NC_005813.1	21987	22062	CLIP_Peak_1137	76	+	--	--	--
NC_005813.1	27583	27723	CLIP_Peak_1139	141	+	--	--	--
NC_005813.1	56785	56920	CLIP_Peak_1156	136	+	--	--	--
NC_005813.1	57006	57181	CLIP_Peak_1157	176	+	--	--	--
NC_005814.1	18976	19181	CLIP_Peak_1170	206	+	--	--	--
NC_005815.1	38388	38653	CLIP_Peak_1172	266	+	--	--	--
NC_005815.1	49156	49291	CLIP_Peak_1174	136	+	--	--	--
NC_005815.1	75046	75191	CLIP_Peak_1181	146	+	--	--	--
NC_005810.1	84575	84885	CLIP_Peak_1222	311	-	--	--	--
NC_005810.1	86234	86324	CLIP_Peak_1223	91	-	--	--	--
NC_005810.1	165716	165826	CLIP_Peak_1253	111	-	--	--	--
NC_005810.1	210275	210365	CLIP_Peak_1261	91	-	--	--	--
NC_005810.1	365501	365591	CLIP_Peak_1293	91	-	--	--	--
NC_005810.1	366830	366940	CLIP_Peak_1294	111	-	--	--	--
NC_005810.1	523560	523930	CLIP_Peak_1314	371	-	--	--	--
NC_005810.1	558567	558667	CLIP_Peak_1327	101	-	--	--	--
NC_005810.1	632838	632953	CLIP_Peak_1345	116	-	RF00082;SraG;CP001585.1/3891410-3891590	1e-36	151
NC_005810.1	999286	999356	CLIP_Peak_1423	71	-	--	--	--
NC_005810.1	1035787	1035887	CLIP_Peak_1433	101	-	--	--	--
NC_005810.1	1430418	1430708	CLIP_Peak_1564	291	-	--	--	--
NC_005810.1	1648588	1648803	CLIP_Peak_1609	216	-	--	--	--
NC_005810.1	1668662	1668742	CLIP_Peak_1613	81	-	--	--	--
NC_005810.1	1681855	1682055	CLIP_Peak_1620	201	-	--	--	--
NC_005810.1	1759562	1759677	CLIP_Peak_1634	116	-	--	--	--
NC_005810.1	1788275	1788415	CLIP_Peak_1648	141	-	--	--	--
NC_005810.1	2039546	2039676	CLIP_Peak_1703	131	-	--	--	--
NC_005810.1	2144270	2144410	CLIP_Peak_1721	141	-	--	--	--
NC_005810.1	2194673	2194818	CLIP_Peak_1734	146	-	--	--	--
NC_005810.1	2329477	2329752	CLIP_Peak_1766	276	-	--	--	--
NC_005810.1	2361085	2361250	CLIP_Peak_1776	166	-	--	--	--
NC_005810.1	2365635	2365985	CLIP_Peak_1777	351	-	--	--	--
NC_005810.1	2368257	2368412	CLIP_Peak_1778	156	-	--	--	--
NC_005810.1	2392897	2393107	CLIP_Peak_1789	211	-	--	--	--
NC_005810.1	2413235	2413450	CLIP_Peak_1795	216	-	--	--	--
NC_005810.1	2444122	2444477	CLIP_Peak_1807	356	-	--	--	--
NC_005810.1	2468274	2468364	CLIP_Peak_1824	91	-	RF01859;Phe_leader;CP001589.1/1944821-1944699	5e-45	178
NC_005810.1	2471929	2472134	CLIP_Peak_1829	206	-	--	--	--
NC_005810.1	2472601	2472881	CLIP_Peak_1830	281	-	--	--	--
NC_005810.1	2475274	2475359	CLIP_Peak_1834	86	-	--	--	--
NC_005810.1	2506938	2507058	CLIP_Peak_1852	121	-	--	--	--
NC_005810.1	2585740	2585905	CLIP_Peak_1872	166	-	--	--	--
NC_005810.1	2643721	2643926	CLIP_Peak_1895	206	-	--	--	--
NC_005810.1	2690812	2690977	CLIP_Peak_1916	166	-	--	--	--
NC_005810.1	2728189	2728374	CLIP_Peak_1927	186	-	--	--	--
NC_005810.1	2859163	2859303	CLIP_Peak_1938	141	-	--	--	--
NC_005810.1	3191140	3191300	CLIP_Peak_2025	161	-	--	--	--
NC_005810.1	3201274	3201414	CLIP_Peak_2026	141	-	--	--	--
NC_005810.1	3205582	3205717	CLIP_Peak_2027	136	-	--	--	--
NC_005810.1	3333527	3333627	CLIP_Peak_2059	101	-	--	--	--
NC_005810.1	3478337	3478522	CLIP_Peak_2104	186	-	--	--	--
NC_005810.1	3591537	3591662	CLIP_Peak_2125	126	-	--	--	--
NC_005810.1	3663932	3664112	CLIP_Peak_2139	181	-	--	--	--
NC_005810.1	3784414	3784534	CLIP_Peak_2165	121	-	--	--	--
NC_005810.1	3799444	3799549	CLIP_Peak_2172	106	-	--	--	--
NC_005810.1	3946713	3946883	CLIP_Peak_2183	171	-	--	--	--
NC_005810.1	4088389	4088464	CLIP_Peak_2220	76	-	--	--	--
NC_005810.1	4119090	4119205	CLIP_Peak_2243	116	-	--	--	--
NC_005810.1	4143510	4143620	CLIP_Peak_2263	111	-	--	--	--
NC_005810.1	4149317	4149407	CLIP_Peak_2264	91	-	RF02084;STnc130;AFAT01000116.1/8009-8152	1e-11	67.9
NC_005810.1	4243296	4243571	CLIP_Peak_2312	276	-	--	--	--
NC_005810.1	4252886	4253221	CLIP_Peak_2316	336	-	--	--	--
NC_005810.1	4344501	4344716	CLIP_Peak_2352	216	-	--	--	--
NC_005810.1	4359548	4359693	CLIP_Peak_2360	146	-	--	--	--
NC_005810.1	4365105	4365310	CLIP_Peak_2361	206	-	--	--	--
NC_005810.1	4388801	4388946	CLIP_Peak_2374	146	-	--	--	--
NC_005810.1	4421353	4421498	CLIP_Peak_2379	146	-	--	--	--
NC_005810.1	4507027	4507142	CLIP_Peak_2390	116	-	--	--	--
NC_005810.1	4509269	4509369	CLIP_Peak_2391	101	-	--	--	--
NC_005813.1	8005	8200	CLIP_Peak_2438	196	-	--	--	--
NC_005813.1	10548	10633	CLIP_Peak_2440	86	-	--	--	--
NC_005813.1	32750	32915	CLIP_Peak_2465	166	-	--	--	--
NC_005813.1	38607	38732	CLIP_Peak_2466	126	-	--	--	--
NC_005813.1	41302	41507	CLIP_Peak_2467	206	-	--	--	--
NC_005813.1	43919	44009	CLIP_Peak_2468	91	-	--	--	--
NC_005813.1	53964	54209	CLIP_Peak_2472	246	-	--	--	--
NC_005814.1	1511	1841	CLIP_Peak_2477	331	-	RF01089;PK-repBA;AE017044.1/1577-1455	4e-30	131
NC_005814.1	14466	14556	CLIP_Peak_2478	91	-	--	--	--
NC_005810.1	34660	34750	RNA_Peak_5	91	+	--	--	--
NC_005810.1	258906	259216	RNA_Peak_45	311	+	--	--	--
NC_005810.1	289041	289441	RNA_Peak_52	401	+	--	--	--
NC_005810.1	469395	469830	RNA_Peak_81	436	+	--	--	--
NC_005810.1	487170	487270	RNA_Peak_84	101	+	--	--	--
NC_005810.1	487656	487886	RNA_Peak_85	231	+	--	--	--
NC_005810.1	596457	596642	RNA_Peak_99	186	+	--	--	--
NC_005810.1	869431	869761	RNA_Peak_164	331	+	--	--	--
NC_005810.1	904603	904858	RNA_Peak_170	256	+	--	--	--
NC_005810.1	906686	906931	RNA_Peak_171	246	+	--	--	--
NC_005810.1	1111801	1111876	RNA_Peak_194	76	+	--	--	--
NC_005810.1	1319335	1319760	RNA_Peak_227	426	+	--	--	--
NC_005810.1	1447910	1448275	RNA_Peak_244	366	+	--	--	--
NC_005810.1	1474090	1474420	RNA_Peak_247	331	+	--	--	--
NC_005810.1	1598322	1598492	RNA_Peak_256	171	+	RF02074;STnc240;CP001048.1/1888243-1888307	1e-10	65.9
NC_005810.1	1683865	1684035	RNA_Peak_269	171	+	--	--	--
NC_005810.1	1732839	1732954	RNA_Peak_274	116	+	--	--	--
NC_005810.1	1797176	1797416	RNA_Peak_284	241	+	--	--	--
NC_005810.1	1855259	1855339	RNA_Peak_287	81	+	--	--	--
NC_005810.1	1940236	1940636	RNA_Peak_303	401	+	--	--	--
NC_005810.1	1971702	1971777	RNA_Peak_309	76	+	--	--	--
NC_005810.1	2023003	2023358	RNA_Peak_315	356	+	--	--	--
NC_005810.1	2032007	2032102	RNA_Peak_319	96	+	--	--	--
NC_005810.1	2180031	2180116	RNA_Peak_337	86	+	--	--	--
NC_005810.1	2212021	2212211	RNA_Peak_343	191	+	--	--	--
NC_005810.1	2212452	2212552	RNA_Peak_344	101	+	--	--	--
NC_005810.1	2220226	2220456	RNA_Peak_349	231	+	--	--	--
NC_005810.1	2242211	2242311	RNA_Peak_353	101	+	RF00174;Cobalamin;CP001790.1/212457-212806	1e-08	58
NC_005810.1	2248786	2248841	RNA_Peak_356	56	+	--	--	--
NC_005810.1	2304284	2304409	RNA_Peak_364	126	+	--	--	--
NC_005810.1	2469474	2469554	RNA_Peak_388	81	+	--	--	--
NC_005810.1	2515152	2515492	RNA_Peak_397	341	+	--	--	--
NC_005810.1	2615133	2615273	RNA_Peak_405	141	+	--	--	--
NC_005810.1	2756594	2756709	RNA_Peak_422	116	+	--	--	--
NC_005810.1	2812303	2812648	RNA_Peak_431	346	+	--	--	--
NC_005810.1	2834415	2834535	RNA_Peak_440	121	+	RF00040;rne5;AEWW01000781.1/337-82	6e-05	46.1
NC_005810.1	2930330	2930640	RNA_Peak_450	311	+	--	--	--
NC_005810.1	3023754	3023899	RNA_Peak_466	146	+	--	--	--
NC_005810.1	3086640	3086690	RNA_Peak_474	51	+	--	--	--
NC_005810.1	3125909	3126024	RNA_Peak_481	116	+	RF00018;CsrB;ABCD01000003.1/40722-40401	8e-60	228
NC_005810.1	3209409	3209529	RNA_Peak_491	121	+	--	--	--
NC_005810.1	3297732	3297842	RNA_Peak_497	111	+	--	--	--
NC_005810.1	3309734	3309914	RNA_Peak_498	181	+	RF00050;FMN;AAYU01000003.1/390476-390665	8e-98	355
NC_005810.1	3401559	3401694	RNA_Peak_504	136	+	--	--	--
NC_005810.1	3435161	3435471	RNA_Peak_507	311	+	--	--	--
NC_005810.1	3497663	3497793	RNA_Peak_511	131	+	RF00174;Cobalamin;CP001608.1/285939-286201	1e-68	258
NC_005810.1	3594762	3594887	RNA_Peak_535	126	+	--	--	--
NC_005810.1	3605531	3605666	RNA_Peak_538	136	+	--	--	--
NC_005810.1	3659197	3659452	RNA_Peak_552	256	+	--	--	--
NC_005810.1	3776200	3776360	RNA_Peak_563	161	+	--	--	--
NC_005810.1	4055507	4055627	RNA_Peak_579	121	+	--	--	--
NC_005810.1	4106949	4107049	RNA_Peak_582	101	+	RF00013;6S;BX936398.1/3749921-3750103	6e-48	188
NC_005810.1	4110343	4110498	RNA_Peak_583	156	+	--	--	--
NC_005810.1	4195112	4195277	RNA_Peak_587	166	+	--	--	--
NC_005810.1	4338404	4338524	RNA_Peak_604	121	+	--	--	--
NC_005810.1	4386147	4386497	RNA_Peak_615	351	+	--	--	--
NC_005810.1	4530616	4530896	RNA_Peak_629	281	+	--	--	--
NC_005810.1	4531930	4532095	RNA_Peak_630	166	+	--	--	--
NC_005813.1	28294	28634	RNA_Peak_642	341	+	--	--	--
NC_005813.1	29055	29335	RNA_Peak_643	281	+	--	--	--
NC_005810.1	1689	1839	RNA_Peak_673	151	-	--	--	--
NC_005810.1	27649	27789	RNA_Peak_681	141	-	--	--	--
NC_005810.1	35867	36002	RNA_Peak_684	136	-	--	--	--
NC_005810.1	84231	84361	RNA_Peak_690	131	-	--	--	--
NC_005810.1	86754	86939	RNA_Peak_691	186	-	--	--	--
NC_005810.1	203339	203589	RNA_Peak_726	251	-	--	--	--
NC_005810.1	204686	204771	RNA_Peak_727	86	-	--	--	--
NC_005810.1	231256	231386	RNA_Peak_729	131	-	--	--	--
NC_005810.1	232501	232676	RNA_Peak_730	176	-	--	--	--
NC_005810.1	326887	327182	RNA_Peak_745	296	-	--	--	--
NC_005810.1	329177	329307	RNA_Peak_746	131	-	--	--	--
NC_005810.1	345696	345856	RNA_Peak_747	161	-	--	--	--
NC_005810.1	416149	416234	RNA_Peak_758	86	-	--	--	--
NC_005810.1	492941	493031	RNA_Peak_760	91	-	--	--	--
NC_005810.1	543583	543828	RNA_Peak_769	246	-	--	--	--
NC_005810.1	551291	551436	RNA_Peak_771	146	-	--	--	--
NC_005810.1	611598	611918	RNA_Peak_785	321	-	--	--	--
NC_005810.1	640735	640940	RNA_Peak_788	206	-	--	--	--
NC_005810.1	857283	857448	RNA_Peak_821	166	-	--	--	--
NC_005810.1	859006	859141	RNA_Peak_823	136	-	--	--	--
NC_005810.1	929262	929727	RNA_Peak_839	466	-	--	--	--
NC_005810.1	1090391	1090481	RNA_Peak_857	91	-	--	--	--
NC_005810.1	1118974	1119214	RNA_Peak_871	241	-	--	--	--
NC_005810.1	1129617	1129707	RNA_Peak_882	91	-	--	--	--
NC_005810.1	1132297	1132412	RNA_Peak_885	116	-	--	--	--
NC_005810.1	1136980	1137075	RNA_Peak_886	96	-	RF00023;tmRNA;ACCB01000029.1/9436-9055	4e-27	119
NC_005810.1	1137131	1137306	RNA_Peak_887	176	-	RF00023;tmRNA;ACCB01000029.1/9436-9055	6e-74	276
NC_005810.1	1154296	1154601	RNA_Peak_890	306	-	--	--	--
NC_005810.1	1223293	1223483	RNA_Peak_897	191	-	RF01317;CRISPR-DR4;CP002457.1/731104-731077	2e-06	52
NC_005810.1	1243067	1243257	RNA_Peak_900	191	-	--	--	--
NC_005810.1	1250458	1250863	RNA_Peak_901	406	-	--	--	--
NC_005810.1	1294335	1294540	RNA_Peak_920	206	-	RF01766;cspA;AALE02000015.1/86549-86111	3e-11	67.9
NC_005810.1	1345101	1345221	RNA_Peak_933	121	-	--	--	--
NC_005810.1	1345372	1345652	RNA_Peak_934	281	-	--	--	--
NC_005810.1	1393950	1394105	RNA_Peak_940	156	-	--	--	--
NC_005810.1	1432955	1433115	RNA_Peak_942	161	-	--	--	--
NC_005810.1	1447812	1448037	RNA_Peak_946	226	-	--	--	--
NC_005810.1	1565971	1566101	RNA_Peak_961	131	-	--	--	--
NC_005810.1	1646216	1646341	RNA_Peak_967	126	-	RF01766;cspA;CP000950.1/2710420-2709992	2e-63	240
NC_005810.1	1646377	1646477	RNA_Peak_968	101	-	RF01766;cspA;CP000950.1/2710420-2709992	6e-51	198
NC_005810.1	1869543	1869893	RNA_Peak_1001	351	-	--	--	--
NC_005810.1	1899370	1899615	RNA_Peak_1003	246	-	RF01405;STnc490k;CP000668.1/906466-906375	0.0006	44.1
NC_005810.1	2070910	2071110	RNA_Peak_1028	201	-	--	--	--
NC_005810.1	2113374	2113484	RNA_Peak_1033	111	-	RF00174;Cobalamin;CP001790.1/212457-212806	2e-08	58
NC_005810.1	2139354	2139519	RNA_Peak_1038	166	-	--	--	--
NC_005810.1	2177349	2177519	RNA_Peak_1048	171	-	--	--	--
NC_005810.1	2245995	2246080	RNA_Peak_1060	86	-	--	--	--
NC_005810.1	2258832	2259087	RNA_Peak_1065	256	-	--	--	--
NC_005810.1	2293769	2294004	RNA_Peak_1070	236	-	--	--	--
NC_005810.1	2338340	2338495	RNA_Peak_1079	156	-	--	--	--
NC_005810.1	2362031	2362166	RNA_Peak_1082	136	-	--	--	--
NC_005810.1	2432091	2432271	RNA_Peak_1100	181	-	--	--	--
NC_005810.1	2494173	2494383	RNA_Peak_1126	211	-	--	--	--
NC_005810.1	2518097	2518292	RNA_Peak_1136	196	-	--	--	--
NC_005810.1	2728405	2728600	RNA_Peak_1166	196	-	--	--	--
NC_005810.1	2741697	2741772	RNA_Peak_1168	76	-	--	--	--
NC_005810.1	2747996	2748166	RNA_Peak_1170	171	-	--	--	--
NC_005810.1	2773688	2773963	RNA_Peak_1172	276	-	--	--	--
NC_005810.1	2787489	2787569	RNA_Peak_1178	81	-	--	--	--
NC_005810.1	2787625	2787745	RNA_Peak_1179	121	-	--	--	--
NC_005810.1	2825000	2825175	RNA_Peak_1183	176	-	--	--	--
NC_005810.1	2825226	2825296	RNA_Peak_1184	71	-	--	--	--
NC_005810.1	2899363	2899468	RNA_Peak_1199	106	-	--	--	--
NC_005810.1	2902074	2902184	RNA_Peak_1200	111	-	--	--	--
NC_005810.1	2903894	2903974	RNA_Peak_1201	81	-	--	--	--
NC_005810.1	2928386	2928456	RNA_Peak_1210	71	-	--	--	--
NC_005810.1	2978921	2979136	RNA_Peak_1225	216	-	--	--	--
NC_005810.1	3027707	3027837	RNA_Peak_1227	131	-	RF00059;TPP;AE017042.1/3027837-3027733	8e-54	208
NC_005810.1	3085851	3085976	RNA_Peak_1244	126	-	--	--	--
NC_005810.1	3133606	3133781	RNA_Peak_1264	176	-	--	--	--
NC_005810.1	3445950	3446035	RNA_Peak_1288	86	-	--	--	--
NC_005810.1	3468394	3468509	RNA_Peak_1299	116	-	--	--	--
NC_005810.1	3469552	3469652	RNA_Peak_1301	101	-	--	--	--
NC_005810.1	3471608	3471928	RNA_Peak_1307	321	-	--	--	--
NC_005810.1	3757005	3757045	RNA_Peak_1329	41	-	--	--	--
NC_005810.1	4079207	4079357	RNA_Peak_1349	151	-	--	--	--
NC_005810.1	4107020	4107125	RNA_Peak_1353	106	-	RF00013;6S;BX936398.1/3749921-3750103	6e-54	208
NC_005810.1	4227794	4227864	RNA_Peak_1392	71	-	--	--	--
NC_005810.1	4293623	4293718	RNA_Peak_1414	96	-	--	--	--
NC_005810.1	4381484	4381904	RNA_Peak_1433	421	-	--	--	--
NC_005810.1	4426296	4426526	RNA_Peak_1438	231	-	--	--	--
NC_005810.1	4437581	4437656	RNA_Peak_1440	76	-	--	--	--
NC_005810.1	4438879	4438954	RNA_Peak_1441	76	-	RF01766;cspA;CP000305.1/4024165-4024607	3e-36	149
NC_005810.1	4570469	4570789	RNA_Peak_1460	321	-	--	--	--
NC_005810.1	4574744	4574879	RNA_Peak_1462	136	-	--	--	--
NC_005810.1	4591407	4591667	RNA_Peak_1474	261	-	--	--	--
NC_005813.1	38792	38927	RNA_Peak_1488	136	-	--	--	--
NC_005813.1	49721	49906	RNA_Peak_1493	186	-	--	--	--
NC_005813.1	57268	57513	RNA_Peak_1496	246	-	--	--	--
NC_005813.1	68428	68523	RNA_Peak_1497	96	-	--	--	--
NC_005815.1	1906	1981	RNA_Peak_1503	76	-	RF01796;frnS;CP000901.1/2507910-2508030	2e-10	63.9
NC_005815.1	47871	47996	RNA_Peak_1504	126	-	--	--	--
NC_005815.1	98505	98660	RNA_Peak_1510	156	-	--	--	--
NC_005815.1	99307	99437	RNA_Peak_1511	131	-	--	--	--
NC_005815.1	99493	99603	RNA_Peak_1512	111	-	--	--	--
NC_005815.1	103428	103818	RNA_Peak_1513	391	-	--	--	--
NC_005815.1	105745	105810	RNA_Peak_1515	66	-	--	--	--
